# Evolutionary trajectories of teleost olfactory signaling genes shaped by long-term redundancy after whole-genome duplication

**DOI:** 10.64898/2026.02.17.706259

**Authors:** Tatsuki Nagasawa, Hanami Fujisaki, Takahiro Ogo, Masato Nikaido

**Affiliations:** School of Life Science and Technology, Institute of Science Tokyo, Meguro-ku, Tokyo 152-8550, Japan

## Abstract

Whole-genome duplication (WGD) is a major evolutionary event that drives molecular and species diversification. However, few studies have traced how WGD has shaped the long-term functional evolution of individual genes. Here, we investigated the olfactory marker protein (*omp*) genes duplicated by the teleost-specific WGD (∼300 million years ago) through phylogenetic, syntenic, expression, and promoter analyses. Our results suggest that the duplicated *omp* gene pair has retained redundancy over an extended evolutionary period, leading to both non- and sub-functionalization, thereby generating molecular diversity. Moreover, evolutionary analyses of the olfactory signal transduction cascade revealed prolonged redundancy across its components, likely constrained by gene dosage balance. These findings imply that WGD may have introduced unexpected diversity into the entire olfactory signaling machinery of teleosts through dosage-constrained functional divergence.

**Highlights:**

1. Teleost-specific WGD generated duplicated *omp* genes that persisted for ∼300 million years.
2. Extended redundancy in *ompa*/*ompb* led to both non- and sub-functionalization.
3. Olfactory transduction genes also show long-term redundancy shaped by dosage constraints.
4. WGD likely introduced diversification into teleost olfactory signaling via dosage constraints.
