## Supplementary material for "Evolutionary trajectories of teleost olfactory signaling genes shaped by long-term redundancy after whole-genome duplication": Suppl_Table2

### Sheet: Sheet1
	primer sequence (5' to 3')
mouse_omp_Pm_Fw	GAGACAGCAGCATCTCTGTCTC
mouse_omp_Pm_Rv	GTGCTACAGCGATTGCCACTGC
gar_omp_Pm_Fw	TTCTCCACAAGAGCACTCCAGAACT
gar_omp_Pm_Rv	AATGTAATGCAACTGAAATTGAAT
zebrafish_ompb_Pm_Fw	AGTCAGCTATTCTCACACTGTC
zebrafish_ompb_Pm_Rv	TCTTGCGTCTACTGTGTGTCCT
cichlid_ompb_Pm_Fw	AACGGAGCACCTTATGAACACCAG
cichlid_ompb_Pm_Rv	GCTCAGAGGGCACACCTTGACAGG
