## Supplementary material for "Evolutionary trajectories of teleost olfactory signaling genes shaped by long-term redundancy after whole-genome duplication": Suppl_Table3

### Sheet: Sheet1
	primer sequence (5' to 3')
Polypterus_omp_Fw	TTCAATTAAAAATCAGAACACATGAA
Polypterus_omp_Rv	CAGAATGCATGAGGCTGAGA
Spotted_gar_omp_Fw	CTCGCAACTGGAGTTGACCT
Spotted_gar_omp_Rv	TAACTTTAGCTGCGGCCACT
Japanese_eel_ompa_Fw	CAACTTGGAGCTGCCCTTC
Japanese_eel_ompa_Rv	CACTGTACAGGCAGGCAAAA
zebrafish_ompa_Fw	ATGGGTTCAGAAATGGAGC
zebrafish_ompa_Rv	CTAAACAAAGACTACGCATCTGA
zebrafish_ompb_Fw	CAGTCTCTACAACAACGAGGA
zebrafish_ompb_Rv	TTCATAGGTCTTTAGGAACCC
Piranha_ompa_Fw	AGATGGAGCTGGACTTCAC
Piranha_ompa_Rv	CTAGTGAGCAGGTGATGTTG
Cichlid_ompa_Fw	CTGATAGAGTCCAGAAGAAGCC
Cichlid_ompa_Rv	CTGTCCCTTCAATTAGCACCA
Cichlid_ompb_Fw	GGTGATGTACTTCTTGTTTGCA
Cichlid_ompb_Rv	CAATGATCTGATACAAAGTTATGAAAC
